# KANN: estimation of genetic ancestry profiles by nearest neighbor regression

**DOI:** 10.1101/2025.08.27.671485

**Authors:** Juha Riikonen, Sini Kerminen, Aki Havulinna, Matti Pirinen

## Abstract

State-of-the-art methods for inferring individual-level genetic ancestry are based on statistical models for haplotype data. Unfortunately, these methods are computationally demanding, making them impracticable for biobank-scale analyses. In this paper we describe KANN, an efficient k-nearest neighbor regression method for individual-level ancestry estimation with respect to predefined source populations using only principal components of genetic structure. Contrary to the existing tools that can only use reference samples with discrete source population assignment, KANN enables the use of reference samples with continuous ancestry profiles across multiple source populations. We illustrate KANN on a data set of 18,125 Finnish samples from THL Biobank, estimating ancestry profiles across up to 10 Finnish source populations. KANN’s ancestry estimates agree well with the haplotype-based method SOURCEFIND, showing a correlation of at least 0.859 in all 10 source populations, making KANN a promising tool for ancestry estimation in large-scale genomic studies.
