## Supplementary Table S1 for "KANN: estimation of genetic ancestry profiles by nearest neighbor regression"

### Sheet: Pop10_errors_positive
TARGET	N	SWF	OST	KOK	WLA	ELA	KUU	KAI	SKA	CNF	CKA
SWF	108	0	0.174	0.0493	0.129	0.0222	0	0.00555	0.0423	0.346	0.232
OST	12	0.13	0	0.0918	0.475	0.0757	0.0226	0.0538	0	0.00509	0.146
KOK	31	0.00791	0.0969	0	0.312	0.0351	0.116	0	0.106	0.274	0.0532
WLA	21	0.00342	0.0718	0.0497	0	0.845	0	0	0	0.0303	0
ELA	14	0.023	0.0947	0	0.598	0	0.134	0.00251	0.0377	0.0681	0.0419
KUU	20	0	0.0541	0.184	0.0503	0.229	0	0.0732	0.151	0.0067	0.251
KAI	36	0.0516	0.0217	0.00254	0	0	0.402	0	0.487	0	0.0349
SKA	150	0.0213	0.0518	0.101	0.000288	0.0805	0.0351	0.162	0	0.22	0.327
CNF	83	0.346	0.0474	0.0613	0.02	0.00626	0	0.0368	0.208	0	0.274
CKA	116	0.194	0.033	0.0449	0.0182	0.0119	0.0258	0	0.497	0.176	0
Distributions of the normalized absolute mean differences between ancestry estimates from KANN and SOURCEFIND among the samples having a high positive (>0.05) marginal difference in a particular target population out of 10 source populations. The first column shows the target population label, and the second column shows the corresponding number of samples reaching the difference threshold with r…

### Sheet: Pop10_errors_negative
TARGET	N	SWF	OST	KOK	WLA	ELA	KUU	KAI	SKA	CNF	CKA
SWF	75	0	0.147	0.0429	0.0218	0.0457	0	0.0205	0.0644	0.352	0.306
OST	38	0.579	0	0	0.1	0	0.0782	0.056	0.0892	0.0909	0.0063
KOK	52	0.29	0.00363	0	0.0867	0	0.0646	0.104	0.256	0.0497	0.145
WLA	24	0.269	0.055	0.161	0	0.321	0.015	0.00307	0.11	0.0208	0.0462
ELA	24	0.136	0.0108	0	0.526	0	0.107	0.0233	0.161	0	0.0353
KUU	30	0	0.0241	0.0491	0	0.344	0	0.4	0.0872	0.054	0.0423
KAI	40	0	0	0.145	0	0.0227	0.214	0	0.58	0.0394	0
SKA	144	0.0646	0.000252	0.0561	0.0187	0.0344	0.0587	0.18	0	0.173	0.414
CNF	83	0.43	0.00892	0.0199	0.0237	0	0.00414	0.0182	0.265	0	0.23
CKA	129	0.282	0	0.046	0	0.0267	0.0157	0.0122	0.432	0.186	0
Distributions of the normalized absolute mean differences between ancestry estimates from KANN and SOURCEFIND among the samples having a high negative (<-0.05) marginal difference in a particular target population out of 10 source populations. The first column shows the target population label, and the second column shows the corresponding number of samples reaching the difference threshold with …

### Sheet: Pop6_errors_positive
TARGET	N	SWF	OST	WLA	KUU	KAI	SKA
SWF	106	0	0.325	0.169	0.0143	0.0307	0.461
OST	19	0.256	0	0.291	0.234	0	0.219
WLA	18	0.0958	0.498	0	0.407	0	0
KUU	24	0.112	0.178	0.172	0	0.114	0.424
KAI	34	0.0298	0	0	0.548	0	0.422
SKA	163	0.23	0.218	0.137	0.171	0.243	0
Distributions of the normalized absolute mean differences between ancestry estimates from KANN and SOURCEFIND among the samples having a high positive (>0.05) marginal difference in a particular target population out of 6 source populations. The first column shows the target population label, and the second column shows the corresponding number of samples reaching the difference threshold with re…

### Sheet: Pop6_errors_negative
TARGET	N	SWF	OST	WLA	KUU	KAI	SKA
SWF	83	0	0.164	0.0728	0.0133	0.0112	0.738
OST	76	0.561	0	0.0581	0.0601	0.026	0.295
WLA	27	0.373	0.0478	0	0.105	0	0.474
KUU	42	0.0909	0.052	0.121	0	0.262	0.474
KAI	44	0.0234	0	0	0.216	0	0.761
SKA	120	0.569	0.0626	0.0284	0.118	0.222	0
Distributions of the normalized absolute mean differences between ancestry estimates from KANN and SOURCEFIND among the samples having a high negative (<-0.05) marginal difference in a particular target population out of 6 source populations. The first column shows the target population label, and the second column shows the corresponding number of samples reaching the difference threshold with r…
